# Reconstruction of the gastropod ancestral karyotype reveals lineage-specific chromosomal evolution and adaptations during habitat transitions

**DOI:** 10.64898/2026.09.02.748897

**Authors:** Zhaoyan Zhong, Yufei Zhou, Hui Wang, Chong Chen, Xu Liu, Jin Sun

## Abstract

Gastropoda is the most diverse class of molluscs, with spectacular adaptive radiations across shallow to deep marine, freshwater, and terrestrial environments, yet the role of chromosomal restructuring behind these habitat transitions remain largely unexplored. This is in part due to most chromosomal genomes available are in the subclasses Caenogastropoda and Heterobranchia, with few representatives from the other four subclasses. Here, we assembled chromosome-level genomes for five representatives from those four subclasses: *Vittina coromandeliana* (Neritimorpha), *Shinkailepas gigas* (Neritimorpha), *Turbo cornutus* (Vetigastropoda), *Neomphalus fretterae* (Neomphaliones), and *Cellana toreuma* (Patellogastropoda), and reconstructed the ancestral gastropod karyotype consisting of 20 linkage groups (GLGs) as well as the ancestral karyotype of each subclass. Integrating macrosynteny and phylogenomic analyses across all six subclasses, we show that different lineages have adopted fundamentally different chromosomal strategies to colonize novel habitats: freshwater caenogastropods genomes are characterized by extensive end-to-end fusions, terrestrial heterobranchs by whole-genome duplications, freshwater neritimorphs by lineage-specific fissions plus fusion-with-mixing, and deep-sea hydrothermal vent vetigastropods by widespread chromosomal restructuring, whereas hydrothermal vent neomphaliones and caenogastropods retain remarkably conserved ancestral karyotypes. Rearrangement breakpoints preferentially reside within topologically associating domains (TADs) rather than at boundaries, preserving higher-order chromatin architecture. Functionally, convergent enrichment of the mucin-type O-glycan biosynthesis pathway in both freshwater and hydrothermal vent lineages is accompanied by lineage-specific modifications, enhanced immune modulation in freshwater versus reinforced physicochemical shielding in the deep sea, reflecting divergent adaptive applications of this pathway. Our findings demonstrate that habitat transitions in gastropods are facilitated not by a uniform genomic mechanism, but by a diverse repertoire of lineage-specific chromosomal strategies, highlighting the extraordinary genomic flexibility that underpins the remarkable gastropod diversity seen today.
