## Supplementary Tables for "Reconstruction of the gastropod ancestral karyotype reveals lineage-specific chromosomal evolution and adaptations during habitat transitions"

### Sheet: Table S1
Table S1. Summary of genomes used in this study.
Subclass	Species	Assembly accession	Source	Title
Caenogastropoda	Alviniconcha adamantis	/	Wang et al., 2026	Multi-omics analyses of the Alviniconcha holobiont reveal multi-faceted adaptations to deep-sea hydrothermal vents
	Littorina brevicula	GCA_043748665.1	Lin et al., 2024	Genomics-informed range predictions under global warming reveal reduced adaptive diversity whilst buffering range shifts for a marine snail
	Pomacea canaliculata	/	Sun et al., 2019	Signatures of divergence, invasiveness and terrestralization revealed by four apple snail genomes
	Semisulcospira habei	/	Miura et al., 2023	Chromosome-scale genome assembly of the freshwater snail Semisulcospira habei from the Lake Biwa drainage system
	Stramonita haemastoma	GCA_030674155.1	Farhat et al., 2023	Whole genome duplication and gene evolution in the hyperdiverse venomous gastropods
	Monoplex corrugatus	GCA_030674185.1	Farhat et al., 2023	Whole genome duplication and gene evolution in the hyperdiverse venomous gastropods
	Babylonia areolata	GCA_041734735.1	Zou et al., 2024	Chromosome-level genome assembly of the ivory shell Babylonia areolata
	Conus ventricosus	GCA_018398815.2	Pardos-Blas et al., 2021	The genome of the venomous snail Lautoconus ventricosus sheds light on the origin of conotoxin diversity
	Rapana venosa	GCA_028751875.1	Song et al., 2023	Chromosome-level genome assembly of the caenogastropod snail Rapana venosa
Heterobranchia	Biomphalaria glabrata	GCA_025434175.2	Bu et al., 2022	Compatibility between snails and schistosomes: insights from new genetic resources, comparative genomics, and genetic mapping
	Berghia stephanieae	GCA_034508935.4	Goodheart et al., 2024	A chromosome-level genome for the nudibranch gastropod Berghia stephanieae helps parse clade-specific gene expression in novel and conserved phenotypes
	Elysia timida	GCA_043644045.1	Männer et al., 2024	Chromosome-level genome assembly of the sacoglossan sea slug Elysia timida (Risso, 1818)
	Bullacta exarata	GCA_048126395.1	Zhao et al., 2025	A chromosome-level genome assembly of the Bullacta exarata (Cephalaspidea: Haminoeidae)
	Achatina fulica	/	Guo et al., 2019	A chromosomal-level genome assembly for the giant African snail Achatina fulica
	Arion vulgaris	GCA_020796225.1	Chen et al., 2022	Pulmonate slug evolution is reflected in the de novo genome of Arion vulgaris Moquin-Tandon, 1855
Neritimorpha	Vittina coromandeliana	/	this study	/
	Shinkailepas gigas	/	this study	/
Vetigastropoda	Turbo cornutus	/	this study	/
	Gibbula magus	GCA_936450465.1	/	/
	Haliotis asinina	GCA_037392515.2	Barkan et al., 2024	Chromosome-scale genome assembly of the tropical abalone (Haliotis asinina)
	Thermocollonia jamsteci	GCA_049901935.1	Duan et al., 2024	Positive selection in cilia-related genes may facilitate deep-sea adaptation of Thermocollonia jamsteci
Neomphaliones	Chrysomallon squamiferum	/	Sun et al., 2021	Benchmarking Oxford Nanopore read assemblers for high-quality molluscan genomes
	Gigantopelta aegis	GCA_016097555.1	Lan et al., 2021	Hologenome analysis reveals dual symbiosis in the deep-sea hydrothermal vent snail Gigantopelta aegis
	Neomphalus fretterae	/	this study	/
Patellogastropoda	Cellana toreuma	/	this study	/
	Patella vulgata	GCA_932274485.2	/	/
